# Evolution of imprinting via lineage-specific insertion of retroviral promoters

**DOI:** 10.1101/723254

**Authors:** Aaron B. Bogutz, Julie Brind’Amour, Hisato Kobayashi, Kristoffer N. Jensen, Kazuhiko Nakabayashi, Hiroo Imai, Matthew C. Lorincz, Louis Lefebvre

## Abstract

Imprinted genes are expressed from a single parental allele. In mammals, this unusual mode of transcription generally depends on the epigenetic silencing of one allele by DNA methylation (DNAme) established in the germline. While many species-specific imprinted orthologues have been documented in eutherians, the molecular mechanisms underlying the evolutionary switch from biallelic to imprinted expression are currently unknown. During mouse oogenesis, gametic differentially methylated regions (gDMRs) acquire DNAme in a process guided by transcription. Here we show that transcription initiating in proximal lineage-specific endogenous retroviruses (ERVs) is likely responsible for DNAme established in oocytes at 4/6 mouse-specific and 17/110 human-specific maternal imprinted gDMRs (igDMRs). The latter can be further divided into Catarrhini (Old World monkeys and apes)- or Hominoidea (ape)-specific igDMRs, which are embedded within transcription units initiating in ERVs specific to these primate lineages. Using CRISPR-Cas9 mutagenesis, we deleted the relevant murine-specific ERVs upstream of the maternally methylated genes *Impact* and *Slc38a4*. Strikingly, imprinting at these genes was lost in the offspring of females harboring these deletions and biallelic expression was observed. Our work reveals a novel evolutionary mechanism whereby maternally silenced genes arise from biallelically expressed progenitors.

---

During postnatal oocyte growth in mammals, transcribed genomic regions acquire two characteristic epigenetic marks: transcription-coupled trimethylation at lysine 36 of histone H3 (H3K36me3)^1^ and DNAme^2–5^. In both human and mouse female germline, the overall levels of CpG methylation increase from less than 5% in post-migratory primordial germ cells (PGCs) to ∼40-50% in fully-grown, germinal vesicle oocytes (GVOs)^4,6–8^Kobayashi:2013ia}. In growing murine oocytes, 85-90% of this DNAme is deposited over H3K36me3-marked transcribed regions of the genome^3^. Notably, we recently demonstrated that SETD2-dependent deposition of H3K36me3 is required for *de novo* DNAme of transcribed gene bodies in mouse oocytes^9^. Such transcription-coupled *de novo* DNAme is also responsible for the establishment of regions of differential DNAme between the mature gametes (gametic differentially methylated regions, gDMRs), a subset of which are maintained throughout preimplantation development. This unique class of gDMRs, the imprinted gDMRs (igDMRs), can direct imprinted paternal allele-specific expression of the gene(s) under their regulation, the imprinted genes^3,10,11^. Importantly, transcription initiating within upstream oocyte-specific promoters has been reported to play a critical role in *de novo* DNAme at the maternal igDMRs of a number of mouse imprinted genes^3,12–16^, but the evolutionary origin of such promoters remains unexplored.

Specific families of ERVs, also known as long terminal repeat (LTR) retrotransposons, are highly transcribed in mouse oocytes^3,17^. Such LTRs function as oocyte-specific promoters for both novel protein-coding genes and non-coding transcripts, the latter of which are widely distributed in intergenic regions^3,17,18^. We recently identified numerous LTR-initiated transcription units (LITs) in mouse oocytes associated with H3K36me3-coupled *de novo* DNAme^19^. Notably, CpG islands (CGIs) embedded within such LITs also become hypermethylated by *de novo* DNAme in oocytes^19^ and the majority of maternal igDMRs associated with paternally expressed genes in both mice and humans overlap with CGIs^14,20^. Since ERVs are highly variable among mammalian species and *de novo* DNAme at maternal igDMRs is transcription-coupled, we hypothesized that active LTRs and their associated LITs may have played an important role in the genesis of lineage-specific maternal imprinting in mammals.
