## Supplementary material for "Evolution of imprinting via lineage-specific insertion of retroviral promoters": Bogutz-Supplementary Table 2

### Sheet: Supplementary Table 2
Supplementary Table 2: Human and mouse igDMRs investigated in this study
(with relevant references at the bottom of the Table)
igDMR category	Oocyte TSS conserved between mouse and human?	hg19 coordinates	Human Gene	TE-initiated transcript identification in human oocytes	Imprinted DMR in human?	CGI in human?	Associated transcript human oocytes (exon 1 coordinates)	Evidence for allelic DNAme in human [Reference]	Evidence for allelic transcription in human	Human oocyte DNAme	Human sperm DNAme	Human blast. DNAme	Human placenta DNAme	Human CT DNAme	Human liver DNAme	Human lung DNAme	Human thymus DNAme	Human cortex DNAme	mm10 coordinates	Mouse Gene	TE-initiated transcript identification in mouse oocytes	Imprinted DMR in mouse?	CGI in mouse	Associated transcript in mouse oocytes (Exon 1 coordinates)	Mouse oocyte DNAme	Mouse Sperm DNAme	Mouse Blast DNAme	Mouse placenta DNAme	Mouse liver DNAme	Mouse lung DNAme	Mouse thymus DNAme	Mouse cortex DNAme	Mouse heart DNAme	Mouse kidney DNAme
mouse LIT	.	chr16:89257539-89260324	CDH15	.	.	Yes	.	.	.	46.0291	3.66547	8.61888	17.8557	16.3225	24.1331	20.9832	28.5341	1.6393	chr8:122864135-122865765	Cdh15/Gm20388	LIONS	Yes	Yes	MTD;chr8:122834432-122834726	93.5785	7.0546	43.2587	49.8998	58.6066	62.9815	52.8901	49.2129	50.9175	55.007
mouse LIT	.	chr18:22006311-22007007	IMPACT	.	.	Yes	.	.	.	1.26191	0.383438	0.516227	0.6382	1.06967	1.8699	1.5778	1.7204	0	chr18:12972847-12974748	Impact	LIONS	Yes	Yes	MTC;chr18:12962580-12963005	96.6784	1.52325	32.6621	47.846	53.3138	47.1389	57.6588	52.1785	54.0481	47.3095
mouse LIT	.	chr6:18119873-18120061	na	.	.	No	.	.	.	3.33333	46.9923	1.41844	80.7646	37.2222	94.9583	95.1795	97.5015	33.3333	chr13:47010893-47011394	AK008011	LIONS	Yes	Yes	RMER19B;chr13:47004725-47005662	93.4894	3.3425	37.325	78.8624	81.6667	80.9276	94.7043	76.644	63.3333	69.0336
mouse LIT	.	chr12:47225481-47226004	SLC38A4	.	.	Yes	.	.	.	4.16666	0.29384	1.03437	22.3686	39.5399	2.2895	5.7487	7.9554	0	chr15:97054000-97055741	Slc38a4	LIONS + inspection	Yes	Yes	MT2A;chr15:97070022-97070500	95.6831	4.52506	28.2312	52.9138	54.3068	61.4475	59.686	63.7683	52.1329	51.5355
mouse	.	chr5:112227370-112228296	no orthologue	.	.	No	.	–	–	97.619	87.4144	43.5499	61.8657	72.0203	93.3358	92.3407	94.969	20	chr11:22971545-22974145	Zrsr1	.	Yes	Yes	(annotated TSS/CGI) chr11:22982079-22982339	91.5191	5.67038	40.6736	46.9247	48.4333	52.2593	52.6825	51.8802	55.1034	47.6027
mouse	.	chr17:32964501-32965043	TMEM132E	.	.	Yes	.	–	–	2.77389	0.127313	1.17798	41.7123	68.5655	40.3646	21.8986	7.2379	4.902	chr11:82444574-82445113	Tmem132e	.	Yes	No	Unclear	71.807	14.5828	49.6156	65.0916	62.732	66.1898	75.2935	73.7026	74.6253	73.2152
common	No	chr15:25200253-25201732	SNRPN	LIONS	Yes	Yes	(3 Identified TSSs): (MER31A) chr15:25164594-25164999; chr15:25166185-25166402; chr15:25166518-25166605	Maternal; Bimodal (placenta, cortex, B-cells, neutrophiles, fetal cortex) [1]	Paternal (known imprint) [38]	87.1586	0.421946	40.8598	40.1791	48.4549	47.5014	52.4252	43.8137	10.4938	chr7:60003140-60005283	Snrpn	LIONS	Yes	No	(3 identified TSSs): (MTA) chr7:60183735-60183883; (annotated TSS) chr7:60097530-60097605; (MTC) chr7:60024586-60024826	94.8953	3.40661	35.8	58.5883	53.6866	56.2483	70.6162	55.4618	52.9081	57.0161
common	No	chr6:144328421-144329922	PLAGL1	LIONS	Yes	Yes	(AluSq2): chr6:144388452-144388551	Maternal; Bimodal (placenta, cortex, B-cells, neutrophiles, fetal cortex) [1]	Paternal (placenta & various tissues) [18],[19]; Paternal (cytotrophoblast) [12]; KNOWN imprinted [20]	85.2052	0.47046	40.6325	38.6113	45.639	45.2218	56.1682	45.9273	9.6154	chr10:13090122-13092339	Plagl1	.	Yes	Yes	(intergenic TSS) chr10:13081476-13081522	96.3037	4.75642	38.3892	60.2579	50.0082	56.6992	54.2887	50.3135	55.8685	62.3952
common	Yes (36bp away)	chr7:130130320-130133110	MEST/MESTIT1	.	Yes	Yes	(2 identified TSSs): (intergenic) chr7:130100856-130101022; (annotated CGI) chr7:130126016-130126236	Maternal; Bimodal (placenta, cortex, B-cells, neutrophiles, fetal cortex) [1]	Paternal (various tissues) [20-24]	90.6252	0.349805	41.6732	42.0193	47.8726	53.8503	55.1772	54.4908	14.2007	chr6:30735840-30739965	Mest	LIONS	Yes	Yes	(2 identified TSS): (L2c) chr6:30731944-30732749; (annotated TSS) chr6:30733516-30733613	94.0726	2.43723	36.1436	43.9678	51.6966	52.2336	56.4283	52.1748	54.7356	55.198
common	Yes	chr11:2720229-2722440	KCNQ1OT1	.	Yes	Yes	(annotated TSS/CGI): chr11:2466545-2466714	Maternal (Placenta) [2]; Maternal [3]; Bimodal (placenta, cortex, B-cells, neutrophiles, fetal cortex) [1]	KNOWN Paternal imprinted [20]	91.0971	0.546459	37.4969	37.5046	47.2651	47.7397	52.8487	49.6574	17.1958	chr7:143294831-143296101	Kcnq1ot1	LIONS	Yes	Yes	(2 identified TSSs): (MTD) chr7:143106320-143106443; (MAJOR-annotated TSS/CGI) chr7:143107247-143107741	97.7856	5.14921	37.9092	54.0551	47.5237	66.1065	56.3943	58.3172	48.3861	58.1783
common	No (~150bp away, human starts at exon 2 of mouse transcript)	chr7:94285501-94287242	PEG10/SGCE	.	Yes	Yes	CGI: chr7:94284860-94286527	Maternal (placenta) [4]; Maternal [5]; Bimodal (placenta, cortex, B-cells, neutrophiles, fetal cortex) [1]	Paternal (leukocytes) [25]; Paternal (adrenal gland, tibial artery, brain, mammary tissue, transformed fibroblasts, cortex of kidney, lung, tibial nerve, pituitary and testis) [20]	81.9352	0.569457	31.9648	41.3133	48.8617	44.5774	48.0812	43.5297	37.766	chr6:4746303-4749370	Sgce/Peg10	.	Yes	Yes	(intragenic antisense TSS) chr6:4746255-4746368	86.3494	4.26469	36.3196	52.6446	54.5345	51.3369	58.3655	51.5746	50.1182	51.0535
common	Yes	chr6:160425832-160428716	AIRN;IGF2R	.	Yes	Yes	(annotated TSS) chr6:160390335-160390427	Bimodal (B-cells, neutrophiles) [1]		92.7681	3.22077	47.467	61.962	67.1766	79.9415	72.947	63.694	16.6667	chr17:12741760-12742949	Airn/Igf2r	.	Yes	Yes	(annotated TSS/CGI) chr17:12769400-12770027	95.779	4.13174	37.0109	55.9574	54.5206	62.8905	47.8038	57.6185	40.6805	65.8254
common	Yes	chr7:50848726-50851312	GRB10	.	Yes	Yes	(annotated TSS/CGI): chr7:50860921-50860957	Maternal [6, 7]; Bimodal (placenta, cortex, B-cells, neutrophiles, fetal cortex) [1]	Paternal-isoform specific- (brain) [36], Maternal (cytotrophoblast) [12]; Imprinted [20]	86.2349	1.46465	37.7476	40.1897	52.7784	53.3736	55.8226	55.947	1.5686	chr11:12025242-12027120	Grb10	.	Yes	Yes	(annotated TSS/CGI) chr11:12037192-12037435	95.8667	9.58503	38.0672	57.5403	57.6818	53.039	61.0031	64.2891	62.0733	62.2746
common	Yes	chr20:30134929-30135362	MCTS2P	.	Yes	Yes	(annotated TSS) chr20:30102193-30102537	Bimodal (placenta, cortex) [1]		86.9314	1.08098	37.8358	42.1389	43.8614	46.4816	53.4357	49.6326	54.6875	chr2:152686274-152686927	Mcts2	.	Yes	Yes	(annotated TSS/CGI) chr2:152669498-152669764	95.9323	5.73276	50.1655	56.5567	84.6358	56.0235	93.4364	52.8947	63.6181	54.3154
common	No (375bp away)	chr19:57349204-57353128	PEG3	.	Yes	Yes	(intergenic CGI) chr19:57375844-57376422	Bimodal (placenta, cortex) [1]	Paternal (cytotrophoblast) [12]; KNOWN imprinted [20]; adrenal gland, Paternal (brain, heart, kidney, lung, placenta, liver, skeletal muscle, and gut) [26, 27]	93.0627	0.334318	40.726	41.5471	54.8752	48.1534	50.6135	48.8078	13.9594	chr7:6727356-6733209	Peg3	.	Yes	Yes	(intragenic antisense) chr7:6751059-6751342	96.1652	11.0512	36.8503	42.8185	48.7244	51.4851	59.8715	51.19	50.1801	55.9089
common	No (both alternative annotated TSSs)	chr8:141107717-141111080	TRAPPC9	.	Yes	Yes	(annotated TSS, L2b overlap) chr8:141468380-141468678	Bimodal (cortex, neutrophiles, fetal cortex) [1]; Allelic [8]	Paternal (fibroblast) [28]; Biallelic (cytotrophoblast) [12]	92.8682	0.552602	42.2067	48.6766	55.7904	58.3967	60.013	57.1646	29.8611	chr15:72808788-72811583	Peg13	.	Yes	Yes	(annotated TSS/CGI) chr15:73060961-73061128	96.5682	3.52029	38.8662	45.5743	53.9804	50.5867	56.0773	56.4371	55.5759	52.9722
common	No (~700bp away, human starts at exon 2 of mouse)	chr20:57429858-57430663	GNAS DMR2	.	Yes	Yes	(annotated TSS): chr20:57416657-57416930;	Bimodal (placenta, cortex, B-cells, neutrophiles, fetal cortex) [1, 4]		89.5274	0.348593	33.758	38.4381	35.708	53.2327	51.3393	50.7027	28.3582	chr2:174292903-174300489	Gnas/Nespas	.	Yes	Yes	(intragenic exon/CGI) chr2:174285412-174285477	96.7469	2.14068	39.3235	60.8067	42.131	49.2413	51.168	50.2361	61.2933	40.8778
common	No (~700bp away, human starts at exon 2 of mouse)	chr20:57425106-57430635	GNAS-AS	.	Yes	No	(annotated TSS): chr20:57416657-57416930;	Bimodal (placenta, cortex, B-cells, neutrophiles, fetal cortex) [1, 4]		95.3571	0.921417	43.8913	58.214	59.111	49.5552	58.3777	52.4299	21.4286	chr2:174327110-174328002	GnasEx1A	.	Yes	Yes	(intragenic exon/CGI) chr2:174285412-174285477	97.3795	3.49947	20.4197	39.4338	52.6023	56.8004	52.6671	62.0233	48.416	54.1678
common	Yes	chr10:121577530-121578846	INPP5F	.	Yes	Yes	(annotated TSS/CGI): chr10:121485341-121485871	Maternal; Bimodal (placenta, cortex, B-cells, neutrophiles, spleen, fetal cortex) [1]	Paternal (cytotrophoblast) [12]; Paternal (brain) [29]	95.2789	0.430455	34.5163	46.5952	50.0954	62.4275	71.1709	73.5648	17.5532	chr7:128688124-128688233	Inpp5f_v2	.	Yes	Yes	(annotated TSS/CGI) chr7:128611280-128611691	96.7653	0	40.1769	62.3213	46.2188	49.2063	53.1319	53.2689	45.7937	45.9524
common	Yes	chr20:36147042-36149081	NNAT	.	Yes	Yes	(annotated TSS/CGI): chr20:36156195-36156261			95.5983	4.20572	36.3333	78.1621	85.0696	71.1619	72.9989	78.4789	10.9756	chr2:157560051-157560581	Blcap	.	Yes	Yes	(annotated TSS/CGI): chr2:157566248-157566360	96.2191	6.92745	31.4723	67.725	51.7238	57.2317	64.2538	54.4734	47.7524	43.4381
human LIT	.	chr18:32956850-32957683	ZNF396	LIONS	Yes	Yes	HERVH;chr18:32938607-32941345	Maternal (placenta) [4]	Paternal (placenta) [10]	92.0273	0.369987	38.8687	17.2223	39.4881	4.4252	4.0281	6.1744	0	.	.	.	.	.	.	.	.	.	.	.	.	.	.	.	.
human LIT	.	chr7:101006052-101006963	COL26A1	LIONS	Yes	Yes	LTR12C;chr7:100991675-100993150	Allelic (cytotrophoblast) [12]	–	81.273	0.099743	33.4805	12.4996	34.9771	1.7523	1.4668	2.1544	0	chr5:136881983-136883278	COL26A1	.	No	Yes	.	0.402931	3.91802	3.98798	15.7604	6.9283	2.9384	5.1903	1.6271	2.135	3.3962
human LIT	.	chr7:134671024-134671987	AGBL3	Splicing from end of antisense transcript (chr7:134682834-134682902-chr7:134640241-134640385)	Yes	Yes	MER50;chr7:134762504-134762774	Maternal (placenta) [9]; Monoallelic (placenta) [4]; Bimodal (placenta) [1]	Paternal (placenta) [4, 10]	97.9235	0.491573	38.0732	19.6513	40.4937	0.3535	0.5916	0.464	1.3889	chr6:34780197-34781062	Agbl3	.	No	Yes	.	0.403156	1.31419	0.955914	1.4973	1.9713	1.0027	1.234	0.7661	0.5537	1.3035
human LIT	.	chr5:95066568-95068092	RHOBTB3	LIONS	Yes	Yes	MSTA;chr5:95041914-95042302	Maternal (placenta) [11]; Bimodal (placenta) [10]; Bimodal (placenta) [1]Bimodal (placenta) [1]	Paternal (placenta) [10]; Paternal (cytotrophoblast) [12]; Paternal (placenta) [30]	89.7222	0.348613	41.6435	20.9812	46.1976	0.6219	1.02	1.0404	0	chr13:75942916-75944094	Rhobtb3	.	No	Yes	.	0.414163	4.0025	0.808584	0.7252	2.2945	1.0742	2.0886	0.9456	0.1425	0.99
human LIT	.	chr15:45314789-45315642	SORD	LIONS	Yes	Yes	LTR12E;chr15:45326850-45328464	Bimodal (placenta) [1]	–	97.8482	0.805504	37.3947	16.9507	41.4641	11.7146	7.2671	6.0752	0	chr2:122234610-122235071	Sord	.	No	Yes	.	0.42735	0.480769	0.828	1.8893	0	2.2436	1.3355	2.2268	2.8846	3.1136
human LIT	.	chr7:43151828-43153950	HECW1	LIONS	Yes	Yes	LTR12F;chr7:43116241-43116507	Allelic (placenta) [37]	Paternal (placenta) [10]	76.1506	0.425011	34.5202	26.298	51.0478	4.2575	3.4682	4.6993	0	chr13:14521470-14523571	Hecw1	.	No	No	.	0.450511	4.566	1.32308	12.21	13.9487	5.6787	14.7571	2.9019	8.5549	6.63
human LIT	.	chr3:182816738-182817626	MCCC1	LIONS	Yes	Yes	MER51E;chr3:182833657-182834013	Maternal (placenta) [4]; Bimodal (placenta) [1]	Paternal (placenta) [4, 10]; Paternal (cytotrophoblast) [12]	94.3662	0.620232	41.2087	29.9014	44.7673	6.274	0.4393	0.4949	0	chr3:36000284-36000923	Mccc1	.	No	Yes	.	0.454545	0	0.996875	1.2509	0	0.303	0.1595	1.5963	2.0432	0.4329
human LIT	.	chr8:8559131-8560867	CLDN23	LIONS	Yes	Yes	MER50;chr8:8639704-8640372	Allelic (cytotrophoblast) [12]	Paternal (cytotrophoblast) [12]	92.0692	0.354032	43.3489	40.1306	54.7212	34.9831	28.0554	18.0798	3.8251	chr8:35825364-35827066	Cldn23	.	No	Yes	.	0.687873	3.1082	2.45882	1.3309	1.8487	2.3719	2.5003	1.6419	3.3619	1.541
human LIT	.	chr11:109963338-109964976	ZC3H12C	splicing (exonic) from MLT1A0; chr11:109990404-109990507 to chr11:109730941-109731111	Yes	Yes	MLT1A0;chr11:109990326-109990684	Maternal (Placenta) [4]; Bimodal (placenta) [1]	Paternal (placenta) [15, 4]; Paternal (cytotrophoblast) [12]	76.5613	0.554346	38.2392	19.3768	47.9789	0.7949	0.8347	0.7291	0	chr9:52167648-52169075	Zc3h12c	.	No	Yes	.	0.935725	0.333492	1.54887	2.4962	2.1921	2.2447	2.3639	0.9086	0.2116	0.7284
human LIT	.	chr2:196933266-196934154	DNAH7	LIONS	Yes	Yes	THE1C;chr2:196972811-196973166	Maternal (placenta) [9]	–	90.0634	0.2518	44.3152	27.0264	35.8723	6.2964	8.358	14.7365	1.1628	chr1:53706599-53707333	Dnah7a	.	No	Yes	.	0.940711	0.401176	1.01765	14.3053	25.0021	15.2064	27.7561	10.9202	16.0236	13.8025
human LIT	.	chr9:4298157-4300432	GLIS3	LIONS	Yes	Yes	MSTA;chr9:4419277-4419507	Maternal (placenta) [4]; Maternal (placenta) [9]; Bimodal (placenta) [1]	Paternal (placenta) [4, 10, 15]; Biallelic (cytotrophoblast) [12]	89.2626	0.376309	42.9258	24.1379	49.4564	1.3529	1.1911	2.9613	0.2793	chr19:28678343-28680516	Glis3	.	No	Yes	.	0.967491	2.81117	2.32569	2.3335	2.1437	1.6044	1.9277	0.6645	1.5287	0.5853
human LIT	.	chr4:102711702-102712397	BANK1	LIONS	Yes	Yes	THE1D;chr4:102386486-102386876	Bimodal (placenta) [1]	–	87.713	0.482978	39.9104	29.7795	48.1049	5.462	3.3975	1.6523	0	chr3:136325722-136326205	Bank1	.	No	No	.	1.11111	16.666	6.34	44.1667	64.0952	50.7013	14.9394	73.824	58	86
human LIT	.	chr16:68572892-68573971	ZFP90	LIONS	Yes	Yes	LTR12C;chr16:68560468-68562139	Maternal (placenta) [9]	Paternal (cytotrophoblast) [12]	91.166	0.394554	44.005	18.1641	44.4275	2.9543	0.6301	1.7072	1.1628	chr8:106415195-106415999	Zfp90	.	No	Yes	.	1.54633	5.67362	1.65319	0.5024	1.4894	0.7447	2.4341	3.6649	0.9574	1.0638
human LIT	.	chr7:12609907-12610833	SCIN	LIONS	Yes	Yes	LTR12C;chr7:12594828-12596347	Bimodal (placenta) [1]	Paternal (placenta) [10]); Mild paternal (cytotrophoblast) [12]	94.0904	0.492556	39.9628	31.629	46.9231	3.4369	2.6402	3.2213	0	chr12:40133752-40134511	Scin	.	No	Yes	.	1.91982	2.5925	0.7425	2.9892	5.2083	4.5263	8.3175	6.2897	5.5	2.1875
human LIT	.	chr7:138348963-138349444	SVOPL	LIONS	Yes	Yes	MLT1A1;chr7:138361021-138361358	Maternal (lymphocyte, placenta); Bimodal (Brain) [2]; Bimodal (cortex, neutrophiles, fetal cortex) [1]	Maternal (Placenta) [2]; Maternal (cytotrophoblast) [12]	76.85	1.54	37.1	39.8	18.358	48.5	41.4	34.5	13	chr6:38031324-38031485	Svopl	.	No	No	.	21.14	66.6667	13.62	67.7083	62.5	41.6666	96.4286	68.4616	60.7143	89.1177
human LIT	.	chr12:22487219-22488465	ST8SIA1	LIONS	Yes	Yes	LTR12C;chr12:22529637-22530123	Bimodal (placenta) [1]	Paternal (placenta) [10]	95.0954	0.392579	41.1121	19.7266	45.1871	1.4646	0.8346	0.7932	0	chr6:142963817-142965052	St8sia1	.	No	Yes	.	37.6417	2.23212	9.09647	3.0804	1.5686	1.6779	1.1494	2.0537	1.0784	0.9799
human LIT	No	chr7:154861569-154863381	HTR5A	LIONS	Yes	Yes	LTR53;chr7:154851368-154851877	Maternal (leukocytes) [4]; Bimodal (neutrophiles, cortex, fetal cortex) [1]	no SNPs (cytotrophoblast) [12]	91.8029	1.25114	32.5859	32.4806	39.757	28.9391	28.2455	30.0155	8.5586	chr5:27841045-27842503	Htr5a	.	No	No	(intergenic TSS) chr5:27830650-27830852	82.5901	5.97464	21.9301	15.8355	18.1596	13.8826	23.4695	12.3103	14.335	13.8739
human	.	chr2:45231226-45232888	SIX2	LIONS	Yes	Yes	L1M4; chr2:45219733-45220900	Bimodal (cortex, fetal cortex) [1]	–	94.4139	0.640073	35.3745	36.1713	51.1289	6.1188	6.3011	4.8786	3.0928	chr17:85683404-85684808	Six2	.	No	No	.	0.771936	3.25511	3.03478	21.4209	8.6154	5.6044	4.1733	3.8276	5.7144	5.9338
human	.	chr9:73568-73835	PGM5P3-AS1	LIONS	Yes	Yes	MER51A; chr9:91533-91682	Bimodal (placenta) [1]	–	83.8777	0.292814	35.9028	21.4549	49.8534	2.0782	1.3873	1.0902	0	chr19:24861938-24862206	Pgm5	.	No	Yes	.	1.31579	9.375	3.075	20.4464	12.5	11.1742	29.1667	28.8095	9.8214	15
human	.	chr3:39543771-39544223	MOBP	LIONS	Yes	Yes	AluSx; chr3:39500477-39500615 or MER48; chr3:39500616-39500935	Bimodal (cortex) [1]	–	73.6202	1.1274	34.7962	32.0552	49.129	32.8378	29.107	29.6422	0	chr9:120168015-120168381	Mobp	.	No	No	.	2.67857	39.5833	21.7538	24.4222	45	49.9603	51.6352	54.1458	40.1191	46.1752
human	No (~4kb away)	chr4:6106951-6107791	JAKMIP1	LIONS	Yes	Yes	(intragenic TSS overlaps L2b) chr4:6152130-6152556	Bimodal (cortex, fetal cortex) [1]	–	92.8549	0.504167	37.3901	41.8716	46.7283	64.9491	58.2902	61.9411	6.9444	chr5:37091092-37091875	Jakmip1	LIONS	No	Yes	MTA;chr5:37063637-37064016	97.8952	3.78804	13.6018	5.1773	4.702	21.5853	93.8637	17.1725	7.4694	6.8646
human	.	chr13:60841110-60842822	LINC00434	LIONS	Yes	No	(2 identified TSSs, antisense transcripts): (L3b) chr13:60810992-60811078; (MIR3) chr13:60811061-60811116	Bimodal (B-cells, neutrophiles, brain) [1]	–	84.4243	3.23441	36.4218	33.545	18.389	49.5772	48.2522	53.9142	19.4444	.	.	.	.	.	.	.	.	.	.	.	.	.	.	.	.
human	.	chr7:22122473-22123315	RAPGEF5	LIONS	Yes	Yes	(Unclear): (MLT1E2) chr7:22132499-22133104	Allelic (cytotrophoblast) [12]; Maternal (placenta) [9]	–	90.817	0.827824	41.4918	12.9976	43.5898	0.6285	0.6715	0.8708	0.9091	chr12:117772828-117773062	Rapgef5	.	No	No	.	.	.	.	.	.	.	.	.	.	.
human	.	chr9:115652446-115653448	SLC46A2	LIONS/splicing	Yes	Yes	(Unclear): (L2b) chr9:115644687-115645523	Allelic (cytotrophoblast) [12]; Bimodal (placenta) [1]	–	87.6304	0.380014	38.9935	21.8735	41.4274	12.7272	7.1586	12.2402	0	chr4:59914400-59915308	Slc46a2	.	No	No	.	0.522838	4.86111	2.03333	56.9346	25.8333	34.2642	53.202	47.2906	36.9017	33.8404
human	.	chr4:93226245-93227270	GRID2	LIONS	Yes	Yes	(Unclear): (HERVH) chr4:93194967-93197522	Allelic (cytotrophoblast) [12]; Bimodal (placenta) [1]	–	84.2551	0.250904	31.5162	25.2048	42.7856	2.4897	1.8211	1.7894	0	chr6:63257259-63258123	Grid2	.	No	Yes	.	1.32121	8.12288	2.07402	1.298	0.7326	0.4396	4.1302	0.6183	1.6215	0.7326
human	.	chr5:58334676-58335954	PDE4D	LIONS	Yes	Yes	(2 identified TSSs): (L1M2) chr5:58232893-58233818, as transcript; (annotated) chr5:59064073-59064438	Maternal (placenta) [4]; Bimodal (placenta) [1]	Paternal (cytotrophoblast) [12]; biallelic (placenta) [4]	79.353	0.456289	40.0264	18.1139	48.145	4.0873	1.1054	0.5759	0	chr13:109902399-109903698	Pde4d	.	No	Yes	.	16.3754	3.84615	6.00957	3.008	3.2697	1.8955	1.4844	0.9537	3.7808	0.8374
human	No	chr5:156275885-156278644	TIMD4;PPP1R2B;RNU6-556P	.	Yes	Yes	(intergenic TSS) chr5:156318654-156318805	Bimodal (placenta) [1]	–	88.4316	3.62735	39.0509	40.0766	48.1057	62.0894	58.6784	67.7291	24.2647	chr19:30538476-30539805	Ppp1r2-ps3	LIONS	No	Yes	MTC;chr19:30524776-30525180	93.4547	1.01	15.558	12.8333	10.5606	8.5541	15.0242	13.2449	12.6234	13.1948
human	.	chr18:77905524-77907419	AC139100.2/PARD6G-AS1	.	Yes	Yes	Unclear	Allelic (cytotrophoblast) [12]; Bimodal (B-cells, neutrophiles) [1]	–	92.5256	1.44457	40.3745	56.3074	56.2986	47.0875	46.9949	46.8692	16.6667	chr18:80117348-80118973	Pard6g	.	No	No	(3 identified TSSs): (annotated TSS/CGI) chr18:80046900-80047142; (Charlie2a) chr18:80074996-80075229; (intragenic TSS) chr18:80112693-80112803	95.9359	90.808	34.7118	66.1942	84.6791	77.2863	88.6278	72.0043	79.8827	80.2277
human	Yes (one of the two mouse transcripts)	chr1:230468504-230468850	PGBD5	.	Yes	Yes	(annotated TSS) chr1:230561344-230561391	Bimodal (spleen) [1]	–	96.6366	0.802862	41.0304	56.3194	37.6119	96.1399	78.6632	89.6625	60	chr8:124374200-124374488	Pgbd5	LIONS	No	No	(2 identified TSSs): (MT2A) chr8:124459611-124459876; (annotated TSS/CGI) chr8:124369087-124434648	100	100	29.875	69.8529	83.0357	87.5	92.4495	87.4008	76.3889	90.3571
human	Yes	chr8:37605517-37605978	ERLIN2/CXORF56	.	Yes	No	(annotated TSS/CGI) chr8:37594128-37594196	Bimodal (Placenta, leukocytes, brain) [4]; Bimodal (placenta, cortex, neutrophiles, fetal cortex) [1]	Monoallelic (isoform 1) [4]; Biallelic (cytotrophoblast) [12]	100	0.60764	29.6266	33.6087	33.3336	49.9038	44.1015	47.9431	9.375	chr8:27030768-27030881	Erlin2	.	No	No	(annotated TSS/CGI) chr8:27023791-27023906	.	.	.	.	.	.	.	.	.	.
human	.	chr19:58861511-58862793	A1BG-AS1	.	Yes	Yes	Unclear (antisense intragenic CGI) chr19:58859176-58859210 ?	Allelic (cytotrophoblast) [12]; Bimodal (neutrophiles) [1]	.	90.6536	2.66105	30.2578	45.2074	62.1907	20.8087	56.5218	44.3741	12.945	.	.	.	.	.	.	.	.	.	.	.	.	.	.	.	.
human	.	chr2:37762463-37764038	AC006369.2;RNU6-1116P	.	Yes	No	Unclear	Bimodal (B-cells, neutrophiles) [1]	.	95.8431	5.4247	42.8193	30.3667	42.8139	62.2766	60.5906	58.0379	77.5862	.	.	.	.	.	.	.	.	.	.	.	.	.	.	.	.
human	.	chr2:242843056-242845933	AC131097.4/LOC285095	.	Yes	Yes	Unclear	Bimodal (fetal cortex) [1]	.	93.5229	2.03303	36.0274	56.0285	52.2464	91.3232	81.055	80.3028	32.3699	.	.	.	.	.	.	.	.	.	.	.	.	.	.	.	.
human	.	chr5:421224-421751	AHRR	.	Yes	Yes	(intragenic TSS, known long RNA) chr5:352782-353112	Bimodal (neutrophiles) [1]	.	93.8953	0.110199	38.5868	87.1702	79.5865	90.4023	89.8805	91.3146	53.9216	.	.	.	.	.	.	.	.	.	.	.	.	.	.	.	.
human	.	chr10:45693718-45694890	ANKRD30BP3	.	Yes	Yes	(intergenic TSS/CGI) chr10:45719767-45720179	Bimodal (fetal cortex) [1]	.	96.4657	0.390469	39.9569	75.493	78.5645	64.2192	68.7614	85.9536	30.625	.	.	.	.	.	.	.	.	.	.	.	.	.	.	.	.
human	.	chr19:54150900-54151599	C19MC	.	Yes	Yes	Unclear	Bimodal (placenta) [1]	.	97.0539	0.877987	49.3771	63.5688	56.6133	95.3669	95.1672	95.8498	55.102	.	.	.	.	.	.	.	.	.	.	.	.	.	.	.	.
human	.	chr8:831738-832542	ERICH1-AS1	.	Yes	Yes	(annotated TSS/CGI) chr8:687706-687825	Allelic (cytotrophoblast) [12]; Bimodal (cortex, brain) [1]	.	91.9891	8.24991	40.7285	48.4616	59.7736	65.3429	76.2171	84.5564	30.8824	.	.	.	.	.	.	.	.	.	.	.	.	.	.	.	.
human	.	chr1:67772896-67773725	IL12RB2	.	Yes	Yes	Unclear	Allelic (cytotrophoblast) [12]	.	86.7229	0.32311	38.9307	26.6183	49.666	5.4801	2.7052	0.9066	0	.	.	.	.	.	.	.	.	.	.	.	.	.	.	.	.
human	.	chr7:149389444-149389941	KRBA1	.	Yes	Yes	Unclear	Allelic (cytotrophoblast) [12]	.	86.4792	0.257937	39.9547	28.1165	54.0974	14.7118	8.6781	11.0529	10	.	.	.	.	.	.	.	.	.	.	.	.	.	.	.	.
human	.	chr20:47013682-47013970	LINC00494	.	Yes	Yes	Unclear	Allelic (cytotrophoblast) [12]	.	82.5988	3.40284	39.7457	66.11	64.7116	75.8551	74.5876	76.36	9.0909	.	.	.	.	.	.	.	.	.	.	.	.	.	.	.	.
human	.	chr20:34638489-34639686	LINC00657	.	Yes	Yes	Unclear	Bimodal (placenta) [1]	.	85.7948	0.559353	35.9209	31.1731	46.9124	11.6258	10.0913	12.6235	3.0303	.	.	.	.	.	.	.	.	.	.	.	.	.	.	.	.
human	.	chr19:21666089-21666928	LINC00664	.	Yes	Yes	Unclear	Allelic (cytotrophoblast) [12]; Bimodal (neutrophiles) [1]	.	95.3571	1.17209	36.4504	52.5761	61.3878	76.0022	77.0524	86.4999	31.1475	.	.	.	.	.	.	.	.	.	.	.	.	.	.	.	.
human	.	chr5:37209072-37209461	LOC105374727/C5orf42	.	Yes	Yes	(annotated TSS/CGI) chr5:37249347-37249447	Bimodal (placenta, B-cells, neutrophiles) [1]	.	98.5764	1.39554	34.3182	61.8161	53.0403	83.0953	78.9205	78.1095	21.4286	.	.	.	.	.	.	.	.	.	.	.	.	.	.	.	.
human	.	chr2:210073773-210074294	MAP2	.	Yes	Yes	Unclear (between two HERVH transcripts)	Bimodal (placenta, cortex, neutrophiles, fetal cortex) [1]	.	95.0857	0.657889	35.5851	85.4959	63.6171	66.8034	60.1949	81.8224	38.6364	.	.	.	.	.	.	.	.	.	.	.	.	.	.	.	.
human	.	chr12:31271271-31271783	RP11-551L14.1	.	Yes	Yes	Unclear	Bimodal (cortex, neutrophiles, fetal cortex) [1]	.	88.0411	0.389195	43.1037	38.0005	33.2301	45.1621	31.3817	17.5194	3.5714	.	.	.	.	.	.	.	.	.	.	.	.	.	.	.	.
human	.	chr18:77376189-77378625	RP11-567M16.3;RP11-567M16.2	.	Yes	Yes	Unclear	Bimodal (cortex, neutrophiles, fetal cortex) [1]	.	78.8395	1.79664	39.8504	52.5626	52.7371	66.3684	63.1387	68.7363	16.4921	.	.	.	.	.	.	.	.	.	.	.	.	.	.	.	.
human	.	chr10:135278717-135279147	SPRN	.	Yes	Yes	Unclear	Allelic (cytotrophoblast) [12]; Bimodal (spleen) [1]	.	92.4393	0.625867	40.9168	33.0683	42.7816	39.1412	31.4931	34.3419	11.7647	.	.	.	.	.	.	.	.	.	.	.	.	.	.	.	.
human	.	chr7:23528890-23531508	Y_RNA	.	Yes	Yes	Unclear	Bimodal (placenta, B-cells, neutrophiles, fetal cortex) [1]	.	91.7899	3.62041	43.8353	49.8633	64.286	67.6736	61.4514	63.7223	23.5955	.	.	.	.	.	.	.	.	.	.	.	.	.	.	.	.
human	.	chr19:11784246-11785337	ZNF833P	.	Yes	Yes	(intergenic CGI) chr19:11772950-11773496	Maternal (placenta) [9]	.	90.8484	0.393218	44.0605	29.6004	34.0357	38.9153	8.4926	13.4654	0	.	.	.	.	.	.	.	.	.	.	.	.	.	.	.	.
human	.	chr6:3848898-3850106	FAM50B	.	Yes	Yes	Unclear	Maternal (placenta) [11]; Bimodal (placenta, cortex, B-cells, neutrophiles, fetal cortex) [1]	KNOWN Paternal (Heart) [31]; Imprinted [20]	95.6798	0.561518	41.4082	42.9261	48.0555	50.3533	51.339	52.8862	27.7381	.	.	.	.	.	.	.	.	.	.	.	.	.	.	.	.
human	.	chr22:42077939-42078723	NHP2L1	.	Yes	Yes	(2 identified TSSs): (annotated TSS) chr22:42084798-42084913; (low contribution) chr22:42092956-42093336	Bimodal (placenta, cortex, B-cells, fetal cortex) [1]	Paternal (cytotrophoblast) [12]	92.2222	0.186527	40.3871	39.5852	45.2141	51.7657	42.8038	41.4794	17.7778	.	.	.	.	.	.	.	.	.	.	.	.	.	.	.	.
human	.	chr10:11936672-11937255	PROSER2-AS1	.	Yes	Yes	(intergenic TSS) chr10:11952183-11952387	Allelic (cytotrophoblast) [12]; Bimodal (placenta) [1]	Paternal (cytotrophoblast) [12]	97.9497	0.408851	47.3348	58.0996	45.659	93.4611	85.4923	91.7964	13.7931	.	.	.	.	.	.	.	.	.	.	.	.	.	.	.	.
human	.	chr5:179588400-179588773	RASGEF1C	.	Yes	Yes	Unclear	Bimodal (neutrophiles, fetal cortex) [1]	.	82.5253	0.438148	39.2025	75.8295	71.7423	74.3517	60.8635	82.2176	24.2424	chr11:49942279-49942346	Rasgef1c	.	No	No	.	.	.	.	.	.	.	.	.	.	.
human	.	chr12:4433587-4433983	TIGAR/C12orf5	.	Yes	Yes	(annotated TSS/CGI) chr12:4430387-4430469	Allelic (cytotrophoblast) [12]	Paternal (cytotrophoblast) [12]	98.9918	1.08424	46.3337	66.1905	55.6123	97.1455	97.832	98.4025	14.2857	.	.	.	.	.	.	.	.	.	.	.	.	.	.	.	.
human	.	chr6:169977219-169977894	WDR27	.	Yes	Yes	Unclear	Maternal (Placenta, leukocytes, brain) [4]; Bimodal (neutrophiles, fetal cortex) [1]	Paternal (placenta, isoform 2) [4]; Biallelic (cytotrophoblast) [12]	89.6445	0.920918	39.7941	79.8983	79.6473	93.0382	91.5922	88.4001	50.5208	.	.	.	.	.	.	.	.	.	.	.	.	.	.	.	.
human	.	chr19:54040774-54042165	ZNF331	.	Yes	Yes	(annotated TSS/CGI) chr19:54024476-54025338	Maternal (placenta) [4]; Bimodal (placenta, cortex, B-cells, neutrophiles, fetal cortex) [1]	Maternal (leukocyte, isoform 1) Biallelic (isoform 2) Paternal (isoform 3) [4]; Maternal (cytotrophoblast) [12]; Paternal (muscle, nasal epithelium) [20]	93.0272	0.284132	39.8803	45.5677	56.2113	50.3581	54.0635	53.5931	31.1012	.	.	.	.	.	.	.	.	.	.	.	.	.	.	.	.
human	.	chr16:866647-868075	LMF1;PRR25	.	Yes	Yes	Unclear	Bimodal (B-cells, neutrohiles, fetal brain) [1]	.	92.2911	7.16774	39.4439	45.4134	62.6558	81.6319	53.5382	64.5915	7.8014	chr17:25691877-25692283	Lmf1	.	No	No	.	0	100	4.72857	60.6133	80.3401	65	81.6811	81.6883	75.8163	54.127
human	.	chr1:175568216-175568710	TNR	.	Yes	Yes	Unclear	Bimodal (spleen) [1]	.	71.0332	0.304091	42.4034	33.3082	48.941	18.3216	22.5252	13.814	0	chr1:159661091-159661642	Gm10530	.	No	No	.	0	85	11.8	32.2619	62.5	32.3214	52.5	64.0385	37.5	61.9047
human	.	chr4:187065417-187066505	FAM149A	.	Yes	Yes	(annotated TSS) chr4:187025948-187026796	Allelic (Placenta) [2]; Bimodal (placenta) [1]	Paternal [2]/ Paternal (cytotrophoblast) [12]	79.9629	0.603689	39.1789	13.0057	46.4534	0.8799	0.9448	1.2161	0	chr8:45358146-45359166	Fam149a	.	No	Yes	.	0.263606	3.25551	11.2633	9.5943	3.8095	4.3223	14.1995	2.5721	4.4238	2.2303
human	.	chr10:27702309-27703547	PTCHD3	.	Yes	Yes	Unclear	Allelic (Placenta) [2]; Bimodal (neutrophiles, spleen) [1]	.	94.5662	0.183194	39.7404	49.1394	53.1368	57.4063	62.0941	62.9822	26.25	chr11:121830487-121831040	Ptchd3	.	No	Yes	.	0.384615	0	1.63	34.6632	55.6164	44.1621	80.7727	58.0361	50.3511	66.3611
human	.	chr16:30816719-30817779	ZNF629	.	Yes	Yes	(intragenic antisense -CGI shore) chr16:30797534-30797661	Allelic (cytotrophoblast) [12]; Bimodal (placenta) [1]	.	90.2721	0.375544	34.984	15.8144	36.7112	1.8013	2.3852	4.2454	0	chr7:127614583-127614935	Znf629	.	No	No	.	0.396118	0.245098	0.522667	1.619	9	1.8889	1.7333	1.0866	2.4	6.2
human	.	chr22:51042442-51043672	MAPK8IP2	.	Yes	Yes	(annotated TSS) chr22:51039198-51039312	Allelic (cytotrophoblast) [12];	.	91.6876	0.528391	37.213	41.1748	47.5093	39.3976	37.9123	34.1879	12.0567	chr15:89457310-89458617	Mapk8ip2	.	No	Yes	.	0.465251	2.81323	2.38462	30.6494	69.0678	82.7401	90.2108	87.2384	71.6752	86.1361
human	.	chr20:52789646-52791472	CYP24A1	.	Yes	Yes	(annotated CYP24A1 TSS) chr20:52780675-52781301	Allelic (cytotrophoblast) [12]; Bimodal (placenta) [1]	.	79.6028	0.245882	43.7473	24.4263	52.0021	7.5529	2.5876	3.0294	3.3613	chr2:170496372-170498039	Cyp24a1	.	No	Yes	.	0.645366	4.26458	2.8931	11.805	3.1418	3.9441	5.6694	3.0457	2.7632	6.3281
human	.	chr1:6684860-6685996	THAP3	.	Yes	Yes	Unclear	Maternal (placenta) [9]; Allelic (Placenta) [10]	.	87.8965	0.71668	44.7291	13.3718	35.1536	1.2671	1.3662	3.1146	1.0638	chr4:151988506-151989031	Thap3	.	No	Yes	.	0.649154	1.08696	2.09565	0.818	2.1739	0.5435	0.9722	1.7072	3.9907	0.9783
human	.	chr1:211589678-211590292	LINC00467	.	Yes	Yes	(annotated TSS) chr1:211556120-211556267	Maternal (placenta) [9]; Bimodal (B-cells, spleen) [1]	.	88.7715	1.2329	44.2215	19.4311	49.2282	8.8514	16.0657	33.7029	0	chr8:46151785-46152410	Snx25	.	No	Yes	.	0.793887	0	1.16853	1.4322	3.1987	0.7071	1.2807	0.6698	2.4242	2.1296
human	.	chr7:106300098-106302548	CCDC71L	.	Yes	Yes	(known TSS) chr7:106372788-106373106	Allelic (cytotrophoblast) [12]; Bimodal (placenta) [10]; Bimodal (placenta) [1]	.	76.8972	0.375993	39.7674	21.6437	44.569	3.9128	3.7604	4.4799	1.2195	chr12:32377821-32380153	2010109K11Rik	.	No	Yes	.	0.797631	2.94424	1.28272	3.6729	3.3479	2.8675	3.1856	2.1115	3.0999	3.0417
human	.	chr5:176056521-176057494	SNCB	.	Yes	Yes	Unclear	Maternal (Placenta) [10]; Allelic (cytotrophoblast) [12]	.	89.432	0.30884	45.839	17.0144	40.3361	2.748	2.5009	3.5573	0	chr13:54765555-54766522	Sncb	.	No	Yes	.	1.11623	2.18964	4.0082	7.1394	5.5191	4.2309	6.7918	3.6924	5.052	2.381
human	.	chr16:66637919-66639593	CMTM3	.	Yes	Yes	Unclear	Bimodal (placenta) [1]	Paternal (cytotrophoblast) [12]	84.9369	0.457254	42.0694	15.1029	43.6434	8.6013	1.6158	0.7691	0.5917	chr8:104339505-104341608	Cmtm3	.	No	Yes	.	1.15891	1.54722	1.22803	6.097	8.0233	1.4029	6.1841	3.9645	3.058	6.055
human	.	chr6:14117480-14118415	CD83	.	Yes	Yes	(intergenic TSS) chr6:14108504-14109469	Bimodal (placenta) [1]	.	88.3233	0.346127	41.2634	11.1369	39.8242	2.5516	1.1941	0.4774	0.9434	chr13:43784842-43785540	Cd83	.	No	Yes	.	1.16313	1.5625	1.66406	2.1044	2.3438	1.4509	3.3929	1.4906	3.1746	2.6563
human	.	chr5:180486154-180486892	BTNL9	.	Yes	Yes	(annotated TSS) chr5:180467111-180467432	Allelic (cytotrophoblast) [12]; Bimodal (placenta) [1]	.	82.5369	0.356395	30.8226	26.8103	51.982	3.7645	22.147	4.9236	0	chr11:49169036-49169765	Btnl9	.	No	Yes	.	1.1751	5.03093	1.45556	10.0981	15.3733	9.6627	43.4347	9.1922	25.7293	26.1457
human	.	chr3:192126023-192127457	FGF12	.	Yes	Yes	(intragenic TSS/CGI) chr3:192232456-192232697	Allelic (cytotrophoblast) [12]	.	84.9596	0.266695	42.3236	20.7978	50.58	1.9582	1.3301	1.6695	0	chr16:28445202-28446605	Fgf12	.	No	Yes	.	1.28498	1.41071	0.945133	3.4072	2.8305	1.014	2.2948	1.9138	6.4963	1.8534
human	.	chr7:24323128-24325371	NPY	.	Yes	Yes	(intergenic TSS) chr7:24484678-24484817	Allelic (cytotrophoblast) [12]; Bimodal (placenta) [1]	.	76.9974	0.186497	40.1759	26.6174	48.3529	6.4846	3.3485	2.816	3.0405	chr6:49822191-49824084	Npy	.	No	Yes	.	1.43005	1.5194	2.47665	17.3769	6.0484	4.7883	8.9876	8.7821	7.398	12.3294
human	.	chr13:70680712-70683111	KLHL1	.	Yes	Yes	Unclear	Inconsistent (placenta) [9]; Bimodal (placenta) [1]	.	87.453	0.580773	34.2553	36.4618	47.1592	19.126	20.5089	23.8336	7.3171	chr14:96517220-96519611	Klhl1	.	No	No	.	1.81306	1.84183	2.39123	15.9597	21.5001	18.6796	28.3853	11.8586	19.3194	13.5393
human	.	chr1:38200920-38201123	EPHA10	.	Yes	Yes	(annotated TSS/CGI) chr1:38218548-38218595	Bimodal (spleen) [1]	.	93.6325	1.02564	34.2059	11.6409	15.2049	8.2923	15.9209	16.5418	35.7143	chr4:124899758-124899957	Epha10	.	No	No	.	1.875	10	1.43	39.3344	40	33.735	55.5976	66.8532	45.6667	38.8611
human	.	chr10:103534501-103536348	FGF8	.	Yes	Yes	(splicing from upstream gene NPM3, annotated TSS/CGI) chr10:103543030-103543170	Bimodal (placenta) [10]	.	85.5302	0.527229	38.9536	14.8044	51.8077	4.3382	3.1957	3.5293	0	chr19:45741511-45743336	Fgf8	.	No	Yes	.	1.9245	0.968992	2.58543	7.1363	4.0501	3.4409	9.5093	4.9334	3.0874	3.9984
human	.	chr18:77658912-77660000	KCNG2	.	Yes	Yes	(intragenic TSS/CGI) chr18:77642922-77643121	Allelic (cytotrophoblast) [12]; Bimodal (placenta, fetal brain) [1]	.	85.2696	0.578047	35.3008	68.5972	64.2419	82.4363	76.4076	81.1225	13.913	chr18:80295486-80296468	Kcng2	.	No	Yes	.	2.17314	0.795455	3.08182	2.7793	9.1098	3.0699	5.8211	2.165	11.4739	2.6107
human	.	chr2:229045958-229046785	SPHKAP	.	Yes	Yes	(intragenic antisense TSS) chr2:229012720-229013417	Allelic (cytotrophoblast) [12]	.	94.7619	0.257832	41.0285	30.9145	51.0584	6.1736	5.2316	8.1116	3.6364	chr1:83407636-83408425	Sphkap	.	No	No	.	2.23699	1.23445	0.833333	10.413	5.9877	4.6103	9.9166	2.6984	1.4815	1.2037
human	.	chr10:135259575-135260995	SPRN	.	Yes	Yes	Unclear	Allelic (cytotrophoblast) [12]; Bimodal (spleen) [1]	.	95.9349	1.98589	44.0434	60.0469	67.3112	60.9417	52.3487	63.9556	24.0964	chr7:140228468-140228844	Cd163l1	.	No	No	.	2.63317	67.9492	14.7	53.4987	85.2564	79.8746	76.284	83.7601	48.782	70.2095
human	.	chr4:122853554-122854169	TRPC3	.	Yes	Yes	(annotated TSS/CGI) chr4:122872621-122873445	Bimodal (neutrophiles, fetal cortex) [1]	.	95.9344	0.164052	36.2252	61.0789	53.569	72.9723	75.3936	71.303	3.6364	chr3:36671000-36671615	Trpc3	.	No	Yes	.	2.77049	3.777	2.7725	73.266	86.5417	94.9723	95.89	93.3102	91.0912	91.8211
human	.	chr19:4785250-4785490	FEM1A	.	Yes	Yes	Unclear	Bimodal (B-cells) [1]	.	98.0124	4.38017	36.2711	44.3812	54.3841	36.9256	33.656	41.3319	1.087	chr17:56254875-56255097	Fem1a	.	No	No	.	6.60287	63.89	10.2667	47.3776	90.4762	87.8307	86.6667	89.7222	85	86.4394
human	.	chr12:122356315-122356853	WDR66	.	Yes	Yes	Unclear	Allelic (cytotrophoblast) [12]; Bimodal (placenta) [1]	.	94.7464	0.773142	41.2564	37.7443	49.6061	22.1141	12.6433	13.0307	4.2553	chr5:123251987-123252364	Wdr66	.	No	No	.	7.11383	4.167	2.24	8.631	17.4167	5.7421	17.7687	2.4286	12.4008	13.1905
human	.	chr5:92930545-92931206	FAM172A;NR2F1	.	Yes	Yes	(annotated TSS/CGI) chr5:93447216-93447449	Bimodal (fetal cortex) [1]	.	93.1321	0.405542	27.0034	46.863	67.3871	72.2913	20.8861	6.2076	11.1111	chr13:78188014-78188747	Nr2f1	.	No	No	.	9.09121	90	5.075	35.1957	23.75	78.7298	23.6979	45.7364	73.9202	79.8016
human	.	chr2:133402720-133403010	GPR39	.	Yes	Yes	(annotated TSS/CGI) chr2:133173112-133175471	Allelic (cytotrophoblast) [12]; Bimodal (placenta, fetal brain) [1]	.	81.2571	1.44936	36.8191	58.2832	54.8611	85.6142	78.6159	85.1906	56.25	chr1:125872416-125872709	Gpr39	.	No	No	.	9.64208	88.5608	17.8583	64.3427	98.6111	92.3777	90.9417	87.0357	82.6868	85.6441
human	.	chr1:40023067-40026520	PABPC4;RP11-69E11.4;PIPEL	.	Yes	Yes	Unclear	Bimodal (placenta, cortex, B-cells, neutrophiles, spleen, brain, fetal cortex) [1]	.	88.2475	4.99422	36.5752	56.5987	44.6699	82.3833	84.9065	87.818	14.0351	chr4:123138805-123139008	Ppie	.	No	No	.	11.8573	75.678	2.24	21.9365	70	65.4825	91.9444	51.6587	66.5714	34.4264
human	.	chr19:17438249-17439339	ANO8	.	Yes	Yes	(annotated TSS/CGI) chr19:17445374-17445520	Maternal (placenta) [9]	.	86.0443	0.791642	23.5745	17.5555	11.2273	42.4663	44.053	41.837	0	chr8:71481003-71481718	Ano8	.	No	Yes	.	14.292	2.08333	5.46535	39.3742	81.9944	79.8213	95.7044	76.9319	75.5551	67.0503
human	.	chr10:125751132-125751984	CHST15	.	Yes	Yes	Unclear	Bimodal (spleen) [1]	Biallelic (cytotrophoblast) [12]	93.7602	1.80008	45.3158	38.7901	59.577	35.7008	17.4321	19.249	0	chr11:69935840-69940130	Ybx2	.	No	Yes	.	20.9652	32.9028	6.0163	21.3039	29.1429	28.2526	34.7788	28.741	22.5446	22.4964
human	.	chr1:19614429-19615702	AKR7A3	.	Yes	Yes	Unclear	Bimodal (B-cells, neutrophiles) [1]	.	94.8625	2.79936	36.8852	43.3254	54.1071	11.4631	22.9135	28.2965	3.2967	chr4:139310488-139336860	Pqlc2	.	No	Yes	.	31.036	51.0044	9.11232	43.8621	58.2263	59.8969	65.1659	63.7083	58.5426	56.9281
human	.	chr7:81240257-81240667	HGF	.	Yes	Yes	(intragenic TSS) chr7:81319581-81319839	Bimodal (placenta, neutrophiles) [1]	.	91.2305	0.099206	34.2344	56.2856	56.2947	78.011	82.0656	86.8339	21.7391	chr9:78395855-78400922	4930542C12Rik	.	No	Yes	.	35.3759	31.7296	7.64959	27.9398	39.4663	34.4046	39.3483	38.1024	37.6661	38.0454
human	.	chr5:1594021-1595048	SDHAP3	.	Yes	Yes	Unclear	Allelic (cytotrophoblast) [12]	.	70.6802	0.562053	30.2395	30.6873	53.01	10.004	4.5978	19.0472	1.0417	chr13:74331710-74350644	Sdha	.	No	Yes	.	54.8688	58.8219	17.9242	40.9813	54.089	53.4064	59.0315	53.0385	50.3601	52.443
human	.	chr1:245850518-245852723	KIF26B	.	Yes	Yes	(intragenic TSS) chr1:245784289-245784551	Bimodal (neutrophiles, spleen, feta cortex) [1]	Maternal (cytotrophoblast) [12]	92.5231	1.64325	41.9888	67.496	56.2755	78.6686	65.4028	61.1153	17.9654	chr1:178916576-178918589	Kif26b	.	No	No	.	55.8151	29.7431	12.6125	70.1532	58.7764	63.3756	86.0212	65.6238	57.4259	80.6254
human	.	chr15:99408496-99409650	IGF1R	.	Yes	Yes	(annotated TSS/CGI) chr15:99191757-99192904	Bimodal (cortex, B-cells, nutrophiles, fetal brain) [1]	Biallelic (cytotrophoblast) [12]	88.5552	0.173485	33.9547	42.908	52.1815	48.6912	41.2559	54.1939	3.7037	chr7:68140458-68141470	Igf1r	.	No	No	.	66.6898	92.8407	15.4857	51.1394	80.0595	76.838	86.3819	76.5593	71.2108	76.2415
human	No	chr19:10304422-10306043	DNMT1	.	Yes	Yes	(intergenic TSS) chr19:10321238-10321505	Maternal (placenta) [4, 11, 13, 17]; Maternal (ICM/TE/Placenta) [2]; Bimodal (placenta) [1]	Paternal (placenta) [4, 11]; Paternal (cytotrophoblast) [12]	84.4076	0.474418	35.6902	27.1152	45.6885	1.9286	0.9288	1.349	0	chr9:20951523-20952998	Dnmt1	.	No	Yes	(annotated TSS) chr9:20959733-20959888	86.6676	6.30815	17.1845	0.919	1.5	0.692	1.2862	1.4643	1.5848	1.7377
human	.	chr14:34268274-34271150	NPAS3	.	Yes	Yes	Unclear (multiple TSSs & transcripts in both orientations)	Bimodal (placenta, cortex, neutrophiles) [1]	.	88.9327	1.22378	40.8032	51.7756	56.6047	42.1998	39.1118	35.9365	26.8617	chr12:54067258-54069919	Npas3	.	No	Yes	(intragenic CGI) chr12:53252622-53253095	88.1658	2.42021	20.2577	25.886	28.5883	25.3499	30.1038	47.7499	30.8325	29.1698
human	.	chr11:132951693-132952260	OPCML	.	Yes	Yes	(intragenic TSS, overlaps MIRb) chr11:133072471-133073415	Maternal (Placenta) [2]; Allelic (cytotrophoblast) [12]; Bimodal (B-cells, neutrophiles, fetal cortex) [1]	.	90.4156	2.06867	39.1546	33.746	46.5356	36.0004	31.8305	34.7948	8.5993	chr9:28242655-28246111	Opcml	.	No	No	Unclear	89.5855	94.4804	28.0174	42.8667	59.673	62.5436	83.4077	82.0649	60.5747	76.9717
human	.	chr19:1464851-1467302	APC2;C19orf25	.	Yes	Yes	(intragenic antisense TSS/CGI) chr19:1470383-1470604	Bimodal (placenta, neutrophile) [1]	.	93.7781	1.20548	32.806	32.9264	38.4495	53.9061	31.3664	37.9418	28.3721	chr10:80311022-80313160	Apc2	.	No	Yes	Unclear	90.1908	28.0583	23.1796	56.7739	62.1575	71.8643	86.2719	74.015	75.0723	70.062
human	.	chr8:1321233-1321638	DLGAP2;AF067845.1	.	Yes	Yes	(unclear, intragenic TSS) chr8:1109850-1110886	Maternal (Placenta) [2]; Allelic (cytotrophoblast) [12]; Bimodal (cortex, neutrophiles, fetal cortex) [1]	Paternal (testis) [32]	92.7856	4.18464	44.4354	54.3689	47.0586	63.1506	77.3607	79.0248	14.0625	chr8:14613700-14613925	Dlgap2	.	No	No	Unclear	91.3399	90.08	24.7	41.6667	71.2699	80.0067	92.094	87.3482	81.7593	95.5556
human	Yes	chr10:65224441-65225999	JMJD1C	.	Yes	Yes	(annotated TSS/CGI): chr10:65281498-65281598	Allelic (ICM/TE/Placenta) [2]; Allelic (cytotrophoblast) [12]; Bimodal (placenta) [1]	Paternal/monoallelic [2]; Biallelic (cytotrophoblast) [12]	79.6968	0.548323	40.222	22.9587	45.3699	0.4938	0.8013	1.4113	0	chr10:67126899-67127790	Jmjd1c	.	No	Yes	(CGI from Reep3, antisense transcription) chr10:67096474-67096718	93.5299	0.335327	9.41376	1.4813	1.9139	2.4771	2.8812	1.2185	0.344	2.8135
human	Yes (one of the two mouse transcripts)	chr4:89617925-89618982	NAP1L5	.	Yes	Yes	(annotated TSS/CGI) chr4:89513613-89513725	Maternal (placenta) [9]; Bimodal (placenta, cortex, B-cells, fetal cortex) [1]	Paternal (cytotrophoblast) [12]; Imprinted [20]; paternal (brain, heart and tongue) [29]	84.6512	1.2743	42.4585	46.893	54.853	44.6048	53.0285	51.843	10	chr6:58,906,724-58,907,123	Nap1l5	.	Yes	No	(2 identified TSSs): (intergenic CGI) chr6:58831404-58831642; (annotated TSS) chr6:58833181-58833771	94.05	0.83	38.22	68.34	89.78	73.31	79.48	56.258	76.84	77.28
human	No	chr11:14280741-14281164	SPON1	.	Yes	Yes	(intragenic TSS) chr11:14004411-14004500	Bimodal (placenta) [1]	Biallelic (cytotrophoblast) [12]	88.4102	21.1376	47.5248	38.7726	34.6726	64.7278	57.2098	70.9544	51.5152	chr7:114032901-114033278	Spon1	.	No	No	chr7:113832552-113832955	95.077	56.9465	32.8353	76.8272	88.4314	88.2911	96.1614	85.7003	93.7745	92.698
human	Yes	chr2:207068254-207068409	GPR1-AS	.	Yes	No	(annotated TSS) chr2:207082533-207083166	Maternal (placenta) [33]	Paternal (cytotrophoblast) [12] & [353]	97.2222	0	36.1025	48.2444	25.1606	97.1248	94.6158	96.6103	33.3333	chr1:63198923-63201091	Zdbf2	.	No	No	(annotated Gpr1 TSS) chr1:63214164-63214362	95.5108	3.43093	32.4039	65.0096	75.7094	87.7515	94.5584	89.6617	88.5844	91.7725
human	Yes	chr6:105400985-105401673	LIN28B	.	Yes	Yes	(annotated TSS/CGI) chr6:105388671-105388887	Maternal (placenta) [4]; Maternal (ICM/TE/Placenta) [2]; Maternal (placenta) [15]; Bimodal (placenta) [1]	Paternal (placenta) [4, 32]; Paternal (cytotrophoblast) [12]	79.1545	0.717372	32.7014	23.4036	35.7777	10.7163	10.2697	5.2291	0	chr10:45473288-45473952	Li28b	.	No	No	(intergenic CGI) chr10:45486227-45486518	96.1321	22.8171	20.85	15.0058	4.4048	4.704	8.8776	3.5392	2.9337	4.4218
human	Yes	chr11:133788351-133790495	IGSF9B	.	Yes	Yes	(annotated TSS) chr11:133826586-133826698	Bimodal (neutrophiles) [1]	.	94.051	1.59169	36.2662	64.5116	75.2052	52.8392	54.7501	57.3187	25.1773	chr9:27333874-27335964	Igsf9b	.	No	No	(annotated TSS/CGI) chr9:27299197-27299517	96.5937	48.489	34.7735	68.7443	82.6724	72.8649	92.7969	79.7547	80.0855	76.8569
human	.	chr22:31500396-31501239	SMTM/SELENOM	.	Yes	Yes	Unclear	Allelic (cytotrophoblast) [12]; Bimodal (placenta) [1]	.	91.7609	0.64185	32.1578	40.2251	34.9574	47.2496	76.0243	54.5874	21.875	chr11:3516874-3517732	Selm	.	No	Yes	Unclear	96.9009	6.14667	26.8354	6.3277	7.8125	6.2996	3.1134	16.7009	2.3495	5.0694
human	.	chr6:39901897-39902693	MOCS1	.	No	Yes	Unclear	Allelic (Placenta) [2]	Paternal/monoallelic/biallelic [2]; mild paternal (cytotrophoblast) [12]	86.7958	0.405391	42.7274	18.3766	32.1573	5.0216	5.0416	7.316	0	chr17:49427530-49428677	Gm20540	.	No	Yes	.	0.2457	6.73324	1.10541	5.9211	8.7719	8.6164	8.0463	7.5787	8.7437	10.3425
human	Yes	chr3:49314155-49314920	C3orf62	.	Yes	Yes	(annotated USP4 TSS/CGI) chr3:49377357-49377498	Allelic (cytotrophoblast) [12]; Bimodal (placenta) [1]	Paternal/monoallelic/biallelic [2]	85.9601	0.49121	37.4257	30.4819	44.2639	7.5305	2.2	8.2858	2.1739	chr9:108392852-108393353	1700102P08Rik	.	No	No	(annotated Usp4 TSS/CGI) chr9:108347898-108348018	97.4897	4.4892	22.532	67.7999	86.9	87.6127	95.8688	79.5681	82.854	88.4667
human	Yes	chr8:61626185-61627281	CHD7	.	Yes	Yes	(annotated TSS/CGI) chr8:61591344-61591641	Allelic (cytotrophoblast) [12]; Bimodal (neutrophiles) [1]	Paternal (cytotrophoblast) [12]	94.2049	1.36117	37.9127	47.2279	46.0567	67.9871	68.7819	75.1433	17.6923	chr4:8724713-8725619	Chd7	.	No	No	(annotated TSS/CGI) chr4:8690487-8690775	97.7029	94.7919	24.3812	68.6119	84.6875	80.8785	95.7349	86.4564	47.4405	80.8581
human	.	chr20:42142005-42143502	L3MBTL1	.	Yes	Yes	Unclear	Bimodal (placenta, cortex, B-cells, neutrophile, brain, fetal cortex) [1]	Paternal (cytotrophoblast) [12]; Imprinted [20]	94.319	1.36312	44.0327	39.1273	50.6525	44.1149	48.3143	44.9778	14.4928	chr2:162947093-162948354	L3mbtl1	.	No	No	(annotated TSS/CGI) chr2:162943335-162943540	97.9885	14.7949	28.6658	35.5772	65.7852	60.5294	83.0245	55.7082	56.9733	54.8744
human	Yes	chr13:48892341-48895763	RB1	.	Yes	Yes	(annotated TSS/CGI) chr13:48878100-48878185	Maternal[14, 16]; Bimodal (placenta, B-cells, neutrophiles, fetal cortex) [1]	Imprinted [20]; isoform specific paternal [34]	89.9991	0.217375	40.3316	59.0743	55.5674	60.2412	69.9718	55.6083	27.0619	chr2:28449916-28452522	Ppp1r26	.	No	No	(2 identified TSSs): (intergenic CGI) chr2:28446802-28446896; (annotated TSS) chr2:28447784-28447982	98.5308	88.1529	29.5515	61.4288	87.1242	86.0634	93.9739	83.9539	77.1498	89.1159
human	Yes	chr8:135705541-135710158	ZFAT	.	Yes	No	(annotated TSS) chr8:135725088-135725352	Bimodal (placenta ) [4]	Paternal (placenta) [4]; Paternal (cytotrophoblast) [12]	86.1844	1.2927	36.8705	68.6666	49.8543	93.8647	95.2242	96.7025	20.7143	chr15:68245500-68246078	Zfat	.	No	No	(annotated TSS/CGI) chr15:68258668-68258965	100	100	16.65	41.6666	75	93.75	83.3333	88.3333	62.5	83.3333
human	.	chr17:259426-260589	C17orf97	.	Yes	Yes	(intergenic TSS) chr17:266582-266705	Bimodal (placenta) [1]	.	92.3413	0.465123	37.2132	27.8962	41.7546	6.0758	6.5725	8.863	0	chr11:75999864-76000448	1700016K19Rik	.	No	Yes	.	0.439189	0.675676	1.61867	3.3438	5.9211	1.8045	3.6184	3.7699	5.3446	0.5263
human	.	chr6:106959535-106960970	AIM1	.	Yes	Yes	(intergenic) chr6:106908916-106909815	Maternal (placenta) [4]; Bimodal (esophagus) [1]	Paternal (placenta) [4, 13, 30]; Paternal (cytotrophoblast) [12]	92.7293	0.343117	38.7335	20.9523	39.425	0.5619	0.707	0.4706	1.938	chr10:44003392-44004680	Aim1	.	No	Yes	.	0.766509	2.71299	1.08809	2.3958	2.1893	1.8126	2.965	2.2902	1.4865	4.8628
human	.	chr4:8582615-8583642	GPR78	.	Yes	Yes	(intergenic TSS) chr4:8561378-8562360	Maternal (ICM/TE/Placenta) [2]; Allelic (cytotrophoblast) [12]	Biallelic (cytotrophoblast) [12]	90.7775	0.337475	43.4573	41.2824	37.6801	55.3	43.6807	52.8649	10.0379	chr7:131966867-131967605	Fgfr2	.	No	Yes	.	1.12391	1.29358	3.05	19.9279	5.8571	11.9252	19.5411	7.1111	10.9337	9.4554
human	.	chr1:68512644-68513005	DIRAS3 (DMR3)	.	Yes	Yes	(intragenic antisense TSS) chr1:68532900-68533095	Maternal [35]; Bimodal (placenta, cortex, B-cells, neutrophiles, spleen, fetal cortex) [1]	Paternal [35]; Imprinted in several tissues [21]	96.7242	5.60267	35.6123	49.5114	41.6405	70.0554	63.3818	55.2687	23.7421	chr10:81021801-81022467	Diras1	.	No	Yes	.	19.2493	5.6051	13.1837	13.0303	21.823	26.6074	30.2107	35.3786	26.9542	25.8965
